# Mapping the regulatory wiring of endothelial cell differentiation reveals a critical role for Hippo mechanosignaling

**DOI:** 10.64898/2026.11.04.763740

**Authors:** Tri C. Nguyen, Hunter D. King, Dulguun Amgalan, Olga Pushkarev, Yanyan Alexandra Mo, Chad J. Munger, Chloe McCreery, Revant Gupta, Tony Zeng, Ronghao Zhou, Stephanie D. Conley, Surya Prakash Rao Batta, Maya U. Sheth, Eugenio Mattei, Anastasiia Masaltseva, Helen Y. Kang, X. Rosa Ma, Ngoc Tran, Liz Gaskell, Noam Shoresh, Valeria Orlova, Anshul Kundaje, Saulius Sumanas, Lay Teng Ang, Kyle M. Loh, Jesse M. Engreitz

## Abstract

At each step of development, stem cells encounter a branching decision to differentiate into one type of cell or another. This decision is executed through the action of competing gene programs that specify different cellular identities. Consequently, creating a comprehensive map of the gene programs that drive each branching step of human cell differentiation remains a long-sought goal of developmental and stem cell biology. Here, we introduce a framework combining genome-wide CRISPR screens, single-cell readouts, and gene program inference to systematically discover and characterize regulators of cell differentiation. This framework includes a method for CRISPR perturbations paired with single-cell RNA-seq called circular capture Perturb-seq (CC-Perturb-seq), which improves gRNA detection from split-pool combinatorial indexing protocols and enables perturbing many candidate regulators to map their effects on gene programs. We applied this framework to map how human pluripotent stem cells differentiate into arterial endothelial cells (ECs), and identified 174 regulators that promote or inhibit EC differentiation. By tracking gene programs across three stages of differentiation, we resolved when and how regulators divert cells toward alternative fates. This map revealed an unexpected requirement for the Hippo mechanosignaling pathway in EC specification. During lateral mesoderm differentiation, Hippo mechanosignaling was required to activate *ETV2*, the master transcriptional regulator of endothelial identity. Inhibiting Hippo blocked *ETV2* even in the presence of VEGF and diverted progenitors to a mesenchymal fate *in vitro*. Likewise, Hippo signaling was required for maximal *etv2* expression in developing zebrafish embryos. Conversely, pharmacologically activating the Hippo pathway increased the purity of both arterial and venous EC differentiation *in vitro*. Our framework thus identifies novel regulators of endothelial cell differentiation, improves stem-cell differentiation protocols via manipulation of mechanosignaling, and provides a generalizable platform for mapping the regulatory wiring of human development.
