## Supplementary Table 1 for "Mapping the regulatory wiring of endothelial cell differentiation reveals a critical role for Hippo mechanosignaling"

### Sheet: Oligos
Oligonucleotide Name	Description	Sequence	Modification
Split_P5	P5 Universal PCR primer for sublibary amplification	AATGATACGGCGACCACCGAGATCTACACTCTTTCCCTACACGACGCTCTTCCGATCT
Split_P7_BC1	P7 PCR primer sublibrary index #1	CAAGCAGAAGACGGCATACGAGATGATCTGGTGACTGGAGTTCAGACGTGTGCTCTTCCGATCT
Split_P7_BC2	P7 PCR primer sublibrary index #2	CAAGCAGAAGACGGCATACGAGATTCAAGTGTGACTGGAGTTCAGACGTGTGCTCTTCCGATCT
Split_P7_BC3	P7 PCR primer sublibrary index #3	CAAGCAGAAGACGGCATACGAGATCTGATCGTGACTGGAGTTCAGACGTGTGCTCTTCCGATCT
Split_P7_BC4	P7 PCR primer sublibrary index #4	CAAGCAGAAGACGGCATACGAGATAAGCTAGTGACTGGAGTTCAGACGTGTGCTCTTCCGATCT
Split_P7_BC5	P7 PCR primer sublibrary index #5	CAAGCAGAAGACGGCATACGAGATGTAGCCGTGACTGGAGTTCAGACGTGTGCTCTTCCGATCT
Split_P7_BC6	P7 PCR primer sublibrary index #6	CAAGCAGAAGACGGCATACGAGATTACAAGGTGACTGGAGTTCAGACGTGTGCTCTTCCGATCT
Split_P7_BC7	P7 PCR primer sublibrary index #7	CAAGCAGAAGACGGCATACGAGATTTGACTGTGACTGGAGTTCAGACGTGTGCTCTTCCGATCT
Split_P7_BC8	P7 PCR primer sublibrary index #8	CAAGCAGAAGACGGCATACGAGATGGAACTGTGACTGGAGTTCAGACGTGTGCTCTTCCGATCT
Split_TSO	Template switching primer, HPLC purified IDT	/5dSp/AAGCAGTGGTATCAACGCAGAGTGAATrGrGrG
Split_Adaptor_Top	Adaptor duplex top strand	ACACTCTTTCCCTACACGACGCTCTTCCGATC*T	*phosphorothioated base
Split_Adaptor_Bottom	Adaptor duplex bottom strand	GATCGGAAGAGCGTCGTGTAGGGAAAGAGTGT
Round 2 linker	Round 2 barcode linker	CCACAGTCTCAAGCACG
Round 3 linker	Round 3 barcode linker	TACGCCGATGCGAAACATCG
Round 2 blocking	Round 2 blocking strand	CGTGCTTGAGACTGTGG
Round 3 blocking	Round 3 blocking strand	GTGGCCGATGTTTCGCATCGGCGTACGACT
Split_Partial-TSO	Whole transcriptom PCR primer	AAGCAGTGGTATCAACGCAGAGT
Split_TruSeq-Read2	Whole transcriptom PCR primer	CAGACGTGTGCTCTTCCGATCT

### Sheet: Other oligos
Round 1 Barcodes	polyT	5’-/5Phos/ACTGTGG-N8-TTTTTTTTTTTTTTTVN-3’
	random hexamer	5’-/5Phos/ACTGTGG-N8-TNNNNNN-3’
	direct capture_scaffold	5’-/5Phos/ACTGTGG-N8-CAAGTTGATAACGGACTAGCC-3’
	direct capture_cs1	5’-/5Phos/ACTGTGG-N8-TTGCTAGGACCGGCCTTAAAGC-3’
Round 2 Barcodes		5’-/5Phos/CATCGGCGTACGACT-N8-ATCCACGTGCTTGAG-3’
Round 3 Barcodes		5’-/5Biosg/CAGACGTGTGCTCTTCCGATCTNNNNNNNNNN-N8-GTGGCCGATGTTTCG-3’
	Round2 Linker	CCACAGTCTCAAGCACG
	Round2 Blocking	CGTGCTTGAGACTGTGG
	Round3 Linker	TACGCCGATGCGAAACATCG
	Round3 Blocking	GTGGCCGATGTTTCGCATCGGCGTACGACT
Template switching primer	Split_TSO	/5dSp/AAGCAGTGGTATCAACGCAGAGTGAATrGrGrG	order as RNA, with HPLC purification
cDNA Amplification	Split_Partial-TSO	AAGCAGTGGTATCAACGCAGAGT
	Split_TruSeq-Read2	CAGACGTGTGCTCTTCCGATCT
Adaptor Duplex	Split_Adaptor_Top	ACACTCTTTCCCTACACGACGCTCTTCCGATC*T	*phosphorothioated base, with HPLC purification
	Split_Adaptor_Bottom	GATCGGAAGAGCGTCGTGTAGGGAAAGAGTGT	with HPLC purification
gRNA Dialout	Split_hU6_outer	GGGCCTATTTCCCATGATTCCTTC
	Split_hU6_inner	ACACTCTTTCCCTACACGACGCTCTTCCGATCTCGATTTCTTGGCTTTATATATCTTGTGGAAAGGACG
		P5-Sample_index(i5)-Partial_TruSeq_Read1	Index 2 (i5) (Nextseq)	Index 2 (i5) (Miseq)
		AATGATACGGCGACCACCGAGATCTACACNNNNNNACACTCTTTCCCTACACGACGC
P5 Primers	Split P5_1	AATGATACGGCGACCACCGAGATCTACACTCATGGACACTCTTTCCCTACACGACGC	CCATGA	TCATGG
	Split P5_2	AATGATACGGCGACCACCGAGATCTACACATCGTTACACTCTTTCCCTACACGACGC	AACGAT	ATCGTT
	Split P5_3	AATGATACGGCGACCACCGAGATCTACACTTCCGGACACTCTTTCCCTACACGACGC	CCGGAA	TTCCGG
	Split P5_4	AATGATACGGCGACCACCGAGATCTACACTATGGAACACTCTTTCCCTACACGACGC	TCCATA	TATGGA
	Split P5_5	AATGATACGGCGACCACCGAGATCTACACACGTCAACACTCTTTCCCTACACGACGC	TGACGT	ACGTCA
	Split P5_6	AATGATACGGCGACCACCGAGATCTACACTGCCAGACACTCTTTCCCTACACGACGC	CTGGCA	TGCCAG
	Split P5_7	AATGATACGGCGACCACCGAGATCTACACCATCTTACACTCTTTCCCTACACGACGC	AAGATG	CATCTT
	Split P5_8	AATGATACGGCGACCACCGAGATCTACACCTGTTAACACTCTTTCCCTACACGACGC	TAACAG	CTGTTA
		P7-Sample_index(i7)-TruSeq_Read2	Index 1 (i7)	i7 Barcode
		CAAGCAGAAGACGGCATACGAGATNNNNNNGTGACTGGAGTTCAGACGTGTGCTCTTCCGATCT
P7 Primers	Split P7_1	CAAGCAGAAGACGGCATACGAGATGATCTGGTGACTGGAGTTCAGACGTGTGCTCTTCCGATCT	CAGATC	GATCTG
	Split P7_2	CAAGCAGAAGACGGCATACGAGATTCAAGTGTGACTGGAGTTCAGACGTGTGCTCTTCCGATCT	ACTTGA	TCAAGT
	Split P7_3	CAAGCAGAAGACGGCATACGAGATCTGATCGTGACTGGAGTTCAGACGTGTGCTCTTCCGATCT	GATCAG	CTGATC
	Split P7_4	CAAGCAGAAGACGGCATACGAGATAAGCTAGTGACTGGAGTTCAGACGTGTGCTCTTCCGATCT	TAGCTT	AAGCTA
	Split P7_5	CAAGCAGAAGACGGCATACGAGATGTAGCCGTGACTGGAGTTCAGACGTGTGCTCTTCCGATCT	GGCTAC	GTAGCC
	Split P7_6	CAAGCAGAAGACGGCATACGAGATTACAAGGTGACTGGAGTTCAGACGTGTGCTCTTCCGATCT	CTTGTA	TACAAG
	Split P7_7	CAAGCAGAAGACGGCATACGAGATTTGACTGTGACTGGAGTTCAGACGTGTGCTCTTCCGATCT	AGTCAA	TTGACT
	Split P7_8	CAAGCAGAAGACGGCATACGAGATGGAACTGTGACTGGAGTTCAGACGTGTGCTCTTCCGATCT	AGTTCC	GGAACT
gRNA Circularization
		/5Phos/-N4-Sample_index(i5)-TSO	Index 2 (i5) (Nextseq)	i5 Barcode
		/5Phos/NNNN-NNNNNN-AAGCAGTGGTATCAACGCAGAGT
	Split 5Phos_TSO_1	/5Phos/NNNNTCATGGAAGCAGTGGTATCAACGCAGAGT	CCATGA	TCATGG
	Split 5Phos_TSO_2	/5Phos/NNNNATCGTTAAGCAGTGGTATCAACGCAGAGT	AACGAT	ATCGTT
	Split 5Phos_TSO_3	/5Phos/NNNNTTCCGGAAGCAGTGGTATCAACGCAGAGT	CCGGAA	TTCCGG
	Split 5Phos_TSO_4	/5Phos/NNNNTATGGAAAGCAGTGGTATCAACGCAGAGT	TCCATA	TATGGA
	Split 5Phos_TSO_5	/5Phos/NNNNACGTCAAAGCAGTGGTATCAACGCAGAGT	TGACGT	ACGTCA
	Split 5Phos_TSO_6	/5Phos/NNNNTGCCAGAAGCAGTGGTATCAACGCAGAGT	CTGGCA	TGCCAG
	Split 5Phos_TSO_7	/5Phos/NNNNCATCTTAAGCAGTGGTATCAACGCAGAGT	AAGATG	CATCTT
	Split 5Phos_TSO_8	/5Phos/NNNNCTGTTAAAGCAGTGGTATCAACGCAGAGT	TAACAG	CTGTTA
		/5Phos/-N4-Sample_index(i7)-TruSeq_Read2	Index 1 (i7)	i7 Barcode
		/5Biosg/NNNN-NNNNNN-GTGACTGGAGTTCAGACGTGTGCTCTTCCGATCT
	Split 5Biotin_Read2_1	/5Biosg/NNNNGATCTGGTGACTGGAGTTCAGACGTGTGCTCTTCCGATCT	CAGATC	GATCTG
	Split 5Biotin_Read2_2	/5Biosg/NNNNTCAAGTGTGACTGGAGTTCAGACGTGTGCTCTTCCGATCT	ACTTGA	TCAAGT
	Split 5Biotin_Read2_3	/5Biosg/NNNNCTGATCGTGACTGGAGTTCAGACGTGTGCTCTTCCGATCT	GATCAG	CTGATC
	Split 5Biotin_Read2_4	/5Biosg/NNNNAAGCTAGTGACTGGAGTTCAGACGTGTGCTCTTCCGATCT	TAGCTT	AAGCTA
	Split 5Biotin_Read2_5	/5Biosg/NNNNGTAGCCGTGACTGGAGTTCAGACGTGTGCTCTTCCGATCT	GGCTAC	GTAGCC
	Split 5Biotin_Read2_6	/5Biosg/NNNNTACAAGGTGACTGGAGTTCAGACGTGTGCTCTTCCGATCT	CTTGTA	TACAAG
	Split 5Biotin_Read2_7	/5Biosg/NNNNTTGACTGTGACTGGAGTTCAGACGTGTGCTCTTCCGATCT	AGTCAA	TTGACT
	Split 5Biotin_Read2_8	/5Biosg/NNNNGGAACTGTGACTGGAGTTCAGACGTGTGCTCTTCCGATCT	AGTTCC	GGAACT
	Split_circ_scaffold	GTTGATAACGGACTAGCCTTATTTAAACTTGCTATGCTGTTTCCAGCATAGCTCT
	Split_circ_gRNA_P5	AATGATACGGCGACCACCGAGATCTACACAATAAGGCTAGTCCGTTATCAACTTG
	Split_circ_gRNA_P7	CAAGCAGAAGACGGCATACGAGATTTTAAACTTGCTATGCTGTTTCCAG
		P5-Sample_index(i5)-scaffold	Index 2 (i5) (Nextseq)	Index 2 (i5) (MiSeq/NovaSeq)
		AATGATACGGCGACCACCGAGATCTACACAATAAGGCTAGTCCGTTATCAACTTG
	Split_circ_gRNA_P5_1	AATGATACGGCGACCACCGAGATCTACACTCATGGAATAAGGCTAGTCCGTTATCAACTTG	CCATGA	TCATGG
	Split_circ_gRNA_P5_2	AATGATACGGCGACCACCGAGATCTACACATCGTTAATAAGGCTAGTCCGTTATCAACTTG	AACGAT	ATCGTT
	Split_circ_gRNA_P5_3	AATGATACGGCGACCACCGAGATCTACACTTCCGGAATAAGGCTAGTCCGTTATCAACTTG	CCGGAA	TTCCGG
	Split_circ_gRNA_P5_4	AATGATACGGCGACCACCGAGATCTACACTATGGAAATAAGGCTAGTCCGTTATCAACTTG	TCCATA	TATGGA
	Split_circ_gRNA_P5_5	AATGATACGGCGACCACCGAGATCTACACACGTCAAATAAGGCTAGTCCGTTATCAACTTG	TGACGT	ACGTCA
	Split_circ_gRNA_P5_6	AATGATACGGCGACCACCGAGATCTACACTGCCAGAATAAGGCTAGTCCGTTATCAACTTG	CTGGCA	TGCCAG
	Split_circ_gRNA_P5_7	AATGATACGGCGACCACCGAGATCTACACCATCTTAATAAGGCTAGTCCGTTATCAACTTG	AAGATG	CATCTT
	Split_circ_gRNA_P5_8	AATGATACGGCGACCACCGAGATCTACACCTGTTAAATAAGGCTAGTCCGTTATCAACTTG	TAACAG	CTGTTA

### Sheet: gRNA_RT_Barcode_Plate
E1	R1_DC_1	/5Phos/ACTGTGGACTCGTAACAAGTTGATAACGGACTAGCC	ACTCGTAA
E2	R1_DC_2	/5Phos/ACTGTGGAAACGATACAAGTTGATAACGGACTAGCC	AAACGATA
E3	R1_DC_3	/5Phos/ACTGTGGTTACCTCGCAAGTTGATAACGGACTAGCC	TTACCTCG
E4	R1_DC_4	/5Phos/ACTGTGGGCCTGCAACAAGTTGATAACGGACTAGCC	GCCTGCAA
E5	R1_DC_5	/5Phos/ACTGTGGTGGTATACCAAGTTGATAACGGACTAGCC	TGGTATAC
E6	R1_DC_6	/5Phos/ACTGTGGCGTTCGAGCAAGTTGATAACGGACTAGCC	CGTTCGAG
E7	R1_DC_7	/5Phos/ACTGTGGTCTATTACCAAGTTGATAACGGACTAGCC	TCTATTAC
E8	R1_DC_8	/5Phos/ACTGTGGATAAGCTCCAAGTTGATAACGGACTAGCC	ATAAGCTC
E9	R1_DC_9	/5Phos/ACTGTGGATTCATGGCAAGTTGATAACGGACTAGCC	ATTCATGG
E10	R1_DC_10	/5Phos/ACTGTGGATCCGCGACAAGTTGATAACGGACTAGCC	ATCCGCGA
E11	R1_DC_11	/5Phos/ACTGTGGATCGCATACAAGTTGATAACGGACTAGCC	ATCGCATA
E12	R1_DC_12	/5Phos/ACTGTGGCCGTTCTACAAGTTGATAACGGACTAGCC	CCGTTCTA
F1	R1_DC_13	/5Phos/ACTGTGGTGGCGCGCCAAGTTGATAACGGACTAGCC	TGGCGCGC
F2	R1_DC_14	/5Phos/ACTGTGGTGTCTGAACAAGTTGATAACGGACTAGCC	TGTCTGAA
F3	R1_DC_15	/5Phos/ACTGTGGCTGTCCCGCAAGTTGATAACGGACTAGCC	CTGTCCCG
F4	R1_DC_16	/5Phos/ACTGTGGAATTTCTCCAAGTTGATAACGGACTAGCC	AATTTCTC
F5	R1_DC_17	/5Phos/ACTGTGGCGCGACTACAAGTTGATAACGGACTAGCC	CGCGACTA
F6	R1_DC_18	/5Phos/ACTGTGGGGGATCGGCAAGTTGATAACGGACTAGCC	GGGATCGG
F7	R1_DC_19	/5Phos/ACTGTGGTTATTCTGCAAGTTGATAACGGACTAGCC	TTATTCTG
F8	R1_DC_20	/5Phos/ACTGTGGAGGCGGCACAAGTTGATAACGGACTAGCC	AGGCGGCA
F9	R1_DC_21	/5Phos/ACTGTGGACGCCGGCCAAGTTGATAACGGACTAGCC	ACGCCGGC
F10	R1_DC_22	/5Phos/ACTGTGGTTGTCTTACAAGTTGATAACGGACTAGCC	TTGTCTTA
F11	R1_DC_23	/5Phos/ACTGTGGTACGGTTACAAGTTGATAACGGACTAGCC	TACGGTTA
F12	R1_DC_24	/5Phos/ACTGTGGTTGGGAGACAAGTTGATAACGGACTAGCC	TTGGGAGA
G1	R1_CS1_1	/5Phos/ACTGTGGACTCGTAATTGCTAGGACCGGCCTTAAAGC	ACTCGTAA
G2	R1_CS1_2	/5Phos/ACTGTGGAAACGATATTGCTAGGACCGGCCTTAAAGC	AAACGATA
G3	R1_CS1_3	/5Phos/ACTGTGGTTACCTCGTTGCTAGGACCGGCCTTAAAGC	TTACCTCG
G4	R1_CS1_4	/5Phos/ACTGTGGGCCTGCAATTGCTAGGACCGGCCTTAAAGC	GCCTGCAA
G5	R1_CS1_5	/5Phos/ACTGTGGTGGTATACTTGCTAGGACCGGCCTTAAAGC	TGGTATAC
G6	R1_CS1_6	/5Phos/ACTGTGGCGTTCGAGTTGCTAGGACCGGCCTTAAAGC	CGTTCGAG
G7	R1_CS1_7	/5Phos/ACTGTGGTCTATTACTTGCTAGGACCGGCCTTAAAGC	TCTATTAC
G8	R1_CS1_8	/5Phos/ACTGTGGATAAGCTCTTGCTAGGACCGGCCTTAAAGC	ATAAGCTC
G9	R1_CS1_9	/5Phos/ACTGTGGATTCATGGTTGCTAGGACCGGCCTTAAAGC	ATTCATGG
G10	R1_CS1_10	/5Phos/ACTGTGGATCCGCGATTGCTAGGACCGGCCTTAAAGC	ATCCGCGA
G11	R1_CS1_11	/5Phos/ACTGTGGATCGCATATTGCTAGGACCGGCCTTAAAGC	ATCGCATA
G12	R1_CS1_12	/5Phos/ACTGTGGCCGTTCTATTGCTAGGACCGGCCTTAAAGC	CCGTTCTA
H1	R1_CS1_13	/5Phos/ACTGTGGTGGCGCGCTTGCTAGGACCGGCCTTAAAGC	TGGCGCGC
H2	R1_CS1_14	/5Phos/ACTGTGGTGTCTGAATTGCTAGGACCGGCCTTAAAGC	TGTCTGAA
H3	R1_CS1_15	/5Phos/ACTGTGGCTGTCCCGTTGCTAGGACCGGCCTTAAAGC	CTGTCCCG
H4	R1_CS1_16	/5Phos/ACTGTGGAATTTCTCTTGCTAGGACCGGCCTTAAAGC	AATTTCTC
H5	R1_CS1_17	/5Phos/ACTGTGGCGCGACTATTGCTAGGACCGGCCTTAAAGC	CGCGACTA
H6	R1_CS1_18	/5Phos/ACTGTGGGGGATCGGTTGCTAGGACCGGCCTTAAAGC	GGGATCGG
H7	R1_CS1_19	/5Phos/ACTGTGGTTATTCTGTTGCTAGGACCGGCCTTAAAGC	TTATTCTG
H8	R1_CS1_20	/5Phos/ACTGTGGAGGCGGCATTGCTAGGACCGGCCTTAAAGC	AGGCGGCA
H9	R1_CS1_21	/5Phos/ACTGTGGACGCCGGCTTGCTAGGACCGGCCTTAAAGC	ACGCCGGC
H10	R1_CS1_22	/5Phos/ACTGTGGTTGTCTTATTGCTAGGACCGGCCTTAAAGC	TTGTCTTA
H11	R1_CS1_23	/5Phos/ACTGTGGTACGGTTATTGCTAGGACCGGCCTTAAAGC	TACGGTTA
H12	R1_CS1_24	/5Phos/ACTGTGGTTGGGAGATTGCTAGGACCGGCCTTAAAGC	TTGGGAGA

### Sheet: GEX_RT_Barcode_Plate
WellPosition	PrimerType	Name	Sequence
A1	dt(15)VN	Round1_01	\5Phos\ACTGTGGACTCGTAATTTTTTTTTTTTTTTVN
A2	dt(15)VN	Round1_02	\5Phos\ACTGTGGAAACGATATTTTTTTTTTTTTTTVN
A3	dt(15)VN	Round1_03	\5Phos\ACTGTGGTTACCTCGTTTTTTTTTTTTTTTVN
A4	dt(15)VN	Round1_04	\5Phos\ACTGTGGGCCTGCAATTTTTTTTTTTTTTTVN
A5	dt(15)VN	Round1_05	\5Phos\ACTGTGGTGGTATACTTTTTTTTTTTTTTTVN
A6	dt(15)VN	Round1_06	\5Phos\ACTGTGGCGTTCGAGTTTTTTTTTTTTTTTVN
A7	dt(15)VN	Round1_07	\5Phos\ACTGTGGTCTATTACTTTTTTTTTTTTTTTVN
A8	dt(15)VN	Round1_08	\5Phos\ACTGTGGATAAGCTCTTTTTTTTTTTTTTTVN
A9	dt(15)VN	Round1_09	\5Phos\ACTGTGGATTCATGGTTTTTTTTTTTTTTTVN
A10	dt(15)VN	Round1_10	\5Phos\ACTGTGGATCCGCGATTTTTTTTTTTTTTTVN
A11	dt(15)VN	Round1_11	\5Phos\ACTGTGGATCGCATATTTTTTTTTTTTTTTVN
A12	dt(15)VN	Round1_12	\5Phos\ACTGTGGCCGTTCTATTTTTTTTTTTTTTTVN
B1	dt(15)VN	Round1_13	\5Phos\ACTGTGGTGGCGCGCTTTTTTTTTTTTTTTVN
B2	dt(15)VN	Round1_14	\5Phos\ACTGTGGTGTCTGAATTTTTTTTTTTTTTTVN
B3	dt(15)VN	Round1_15	\5Phos\ACTGTGGCTGTCCCGTTTTTTTTTTTTTTTVN
B4	dt(15)VN	Round1_16	\5Phos\ACTGTGGAATTTCTCTTTTTTTTTTTTTTTVN
B5	dt(15)VN	Round1_17	\5Phos\ACTGTGGCGCGACTATTTTTTTTTTTTTTTVN
B6	dt(15)VN	Round1_18	\5Phos\ACTGTGGGGGATCGGTTTTTTTTTTTTTTTVN
B7	dt(15)VN	Round1_19	\5Phos\ACTGTGGTTATTCTGTTTTTTTTTTTTTTTVN
B8	dt(15)VN	Round1_20	\5Phos\ACTGTGGAGGCGGCATTTTTTTTTTTTTTTVN
B9	dt(15)VN	Round1_21	\5Phos\ACTGTGGACGCCGGCTTTTTTTTTTTTTTTVN
B10	dt(15)VN	Round1_22	\5Phos\ACTGTGGTTGTCTTATTTTTTTTTTTTTTTVN
B11	dt(15)VN	Round1_23	\5Phos\ACTGTGGTACGGTTATTTTTTTTTTTTTTTVN
B12	dt(15)VN	Round1_24	\5Phos\ACTGTGGTTGGGAGATTTTTTTTTTTTTTTVN
C1	dt(15)VN	Round1_25	\5Phos\ACTGTGGTGCTTGGGTTTTTTTTTTTTTTTVN
C2	dt(15)VN	Round1_26	\5Phos\ACTGTGGTAAATATCTTTTTTTTTTTTTTTVN
C3	dt(15)VN	Round1_27	\5Phos\ACTGTGGCACAATTGTTTTTTTTTTTTTTTVN
C4	dt(15)VN	Round1_28	\5Phos\ACTGTGGGTGCTAGCTTTTTTTTTTTTTTTVN
C5	dt(15)VN	Round1_29	\5Phos\ACTGTGGCGCCCGGATTTTTTTTTTTTTTTVN
C6	dt(15)VN	Round1_30	\5Phos\ACTGTGGGCTCGCGGTTTTTTTTTTTTTTTVN
C7	dt(15)VN	Round1_31	\5Phos\ACTGTGGCTTTGGTCTTTTTTTTTTTTTTTVN
C8	dt(15)VN	Round1_32	\5Phos\ACTGTGGTTCCGATCTTTTTTTTTTTTTTTVN
C9	dt(15)VN	Round1_33	\5Phos\ACTGTGGTTCGCTACTTTTTTTTTTTTTTTVN
C10	dt(15)VN	Round1_34	\5Phos\ACTGTGGAGCGAAACTTTTTTTTTTTTTTTVN
C11	dt(15)VN	Round1_35	\5Phos\ACTGTGGAAATAGCATTTTTTTTTTTTTTTVN
C12	dt(15)VN	Round1_36	\5Phos\ACTGTGGCGTCTAGGTTTTTTTTTTTTTTTVN
D1	dt(15)VN	Round1_37	\5Phos\ACTGTGGGCCGTGTATTTTTTTTTTTTTTTVN
D2	dt(15)VN	Round1_38	\5Phos\ACTGTGGCGCTTAAATTTTTTTTTTTTTTTVN
D3	dt(15)VN	Round1_39	\5Phos\ACTGTGGGACCTTTCTTTTTTTTTTTTTTTVN
D4	dt(15)VN	Round1_40	\5Phos\ACTGTGGGGTGGAGCTTTTTTTTTTTTTTTVN
D5	dt(15)VN	Round1_41	\5Phos\ACTGTGGTACTCGAATTTTTTTTTTTTTTTVN
D6	dt(15)VN	Round1_42	\5Phos\ACTGTGGCATTTGGATTTTTTTTTTTTTTTVN
D7	dt(15)VN	Round1_43	\5Phos\ACTGTGGGACGGGACTTTTTTTTTTTTTTTVN
D8	dt(15)VN	Round1_44	\5Phos\ACTGTGGGTCGCGCGTTTTTTTTTTTTTTTVN
D9	dt(15)VN	Round1_45	\5Phos\ACTGTGGGTTACGTATTTTTTTTTTTTTTTVN
D10	dt(15)VN	Round1_46	\5Phos\ACTGTGGCTATTTCATTTTTTTTTTTTTTTVN
D11	dt(15)VN	Round1_47	\5Phos\ACTGTGGACTATATATTTTTTTTTTTTTTTVN
D12	dt(15)VN	Round1_48	\5Phos\ACTGTGGTCACTTTATTTTTTTTTTTTTTTVN
E1	random hexamer	Round1_49	\5Phos\ACTGTGGCTGCTTTGTNNNNNN
E2	random hexamer	Round1_50	\5Phos\ACTGTGGCATGATCATNNNNNN
E3	random hexamer	Round1_51	\5Phos\ACTGTGGGGGTAGCGTNNNNNN
E4	random hexamer	Round1_52	\5Phos\ACTGTGGCCGAGAAATNNNNNN
E5	random hexamer	Round1_53	\5Phos\ACTGTGGACGGACTCTNNNNNN
E6	random hexamer	Round1_54	\5Phos\ACTGTGGACTTACGATNNNNNN
E7	random hexamer	Round1_55	\5Phos\ACTGTGGTATTTAAGTNNNNNN
E8	random hexamer	Round1_56	\5Phos\ACTGTGGACCGTACGTNNNNNN
E9	random hexamer	Round1_57	\5Phos\ACTGTGGTATAGTCGTNNNNNN
E10	random hexamer	Round1_58	\5Phos\ACTGTGGTGGGCATCTNNNNNN
E11	random hexamer	Round1_59	\5Phos\ACTGTGGTACCTAGATNNNNNN
E12	random hexamer	Round1_60	\5Phos\ACTGTGGGCTGCATGTNNNNNN
F1	random hexamer	Round1_61	\5Phos\ACTGTGGGTCATATGTNNNNNN
F2	random hexamer	Round1_62	\5Phos\ACTGTGGATATTGGCTNNNNNN
F3	random hexamer	Round1_63	\5Phos\ACTGTGGCTAAGGGATNNNNNN
F4	random hexamer	Round1_64	\5Phos\ACTGTGGTCGTTTCGTNNNNNN
F5	random hexamer	Round1_65	\5Phos\ACTGTGGGAATAATGTNNNNNN
F6	random hexamer	Round1_66	\5Phos\ACTGTGGACTGCGCATNNNNNN
F7	random hexamer	Round1_67	\5Phos\ACTGTGGGCTTATAGTNNNNNN
F8	random hexamer	Round1_68	\5Phos\ACTGTGGATCATGCATNNNNNN
F9	random hexamer	Round1_69	\5Phos\ACTGTGGACGTTAACTNNNNNN
F10	random hexamer	Round1_70	\5Phos\ACTGTGGCCATCTTGTNNNNNN
F11	random hexamer	Round1_71	\5Phos\ACTGTGGCATAGCTATNNNNNN
F12	random hexamer	Round1_72	\5Phos\ACTGTGGGAGGTTGATNNNNNN
G1	random hexamer	Round1_73	\5Phos\ACTGTGGGCACTGACTNNNNNN
G2	random hexamer	Round1_74	\5Phos\ACTGTGGTTCATCGCTNNNNNN
G3	random hexamer	Round1_75	\5Phos\ACTGTGGGAAATTAGTNNNNNN
G4	random hexamer	Round1_76	\5Phos\ACTGTGGAGGATTAATNNNNNN
G5	random hexamer	Round1_77	\5Phos\ACTGTGGAATAGAACTNNNNNN
G6	random hexamer	Round1_78	\5Phos\ACTGTGGTCTTAATCTNNNNNN
G7	random hexamer	Round1_79	\5Phos\ACTGTGGTAATACGCTNNNNNN
G8	random hexamer	Round1_80	\5Phos\ACTGTGGGTTTGTGATNNNNNN
G9	random hexamer	Round1_81	\5Phos\ACTGTGGCGAACGTCTNNNNNN
G10	random hexamer	Round1_82	\5Phos\ACTGTGGGGTTCTTCTNNNNNN
G11	random hexamer	Round1_83	\5Phos\ACTGTGGGCAAATTCTNNNNNN
G12	random hexamer	Round1_84	\5Phos\ACTGTGGGCTATGCGTNNNNNN
H1	random hexamer	Round1_85	\5Phos\ACTGTGGCTACCCTATNNNNNN
H2	random hexamer	Round1_86	\5Phos\ACTGTGGGTGGGTTCTNNNNNN
H3	random hexamer	Round1_87	\5Phos\ACTGTGGGTCCGTAGTNNNNNN
H4	random hexamer	Round1_88	\5Phos\ACTGTGGTGCGATCGTNNNNNN
H5	random hexamer	Round1_89	\5Phos\ACTGTGGTATCCGGGTNNNNNN
H6	random hexamer	Round1_90	\5Phos\ACTGTGGAGGTAATATNNNNNN
H7	random hexamer	Round1_91	\5Phos\ACTGTGGCGTGGTTGTNNNNNN
H8	random hexamer	Round1_92	\5Phos\ACTGTGGGACAAAGCTNNNNNN
H9	random hexamer	Round1_93	\5Phos\ACTGTGGGGGCGATGTNNNNNN
H10	random hexamer	Round1_94	\5Phos\ACTGTGGATCTATAATNNNNNN
H11	random hexamer	Round1_95	\5Phos\ACTGTGGGCCCATGATNNNNNN
H12	random hexamer	Round1_96	\5Phos\ACTGTGGCTGAAAGGTNNNNNN

### Sheet: Split-seq Round2
Well	Name	Sequence
A1	R2_1	/5Phos/CATCGGCGTACGACTAACGTGATATCCACGTGCTTGAG
A2	R2_2	/5Phos/CATCGGCGTACGACTAAACATCGATCCACGTGCTTGAG
A3	R2_3	/5Phos/CATCGGCGTACGACTATGCCTAAATCCACGTGCTTGAG
A4	R2_4	/5Phos/CATCGGCGTACGACTAGTGGTCAATCCACGTGCTTGAG
A5	R2_5	/5Phos/CATCGGCGTACGACTACCACTGTATCCACGTGCTTGAG
A6	R2_6	/5Phos/CATCGGCGTACGACTACATTGGCATCCACGTGCTTGAG
A7	R2_7	/5Phos/CATCGGCGTACGACTCAGATCTGATCCACGTGCTTGAG
A8	R2_8	/5Phos/CATCGGCGTACGACTCATCAAGTATCCACGTGCTTGAG
A9	R2_9	/5Phos/CATCGGCGTACGACTCGCTGATCATCCACGTGCTTGAG
A10	R2_10	/5Phos/CATCGGCGTACGACTACAAGCTAATCCACGTGCTTGAG
A11	R2_11	/5Phos/CATCGGCGTACGACTCTGTAGCCATCCACGTGCTTGAG
A12	R2_12	/5Phos/CATCGGCGTACGACTAGTACAAGATCCACGTGCTTGAG
B1	R2_13	/5Phos/CATCGGCGTACGACTAACAACCAATCCACGTGCTTGAG
B2	R2_14	/5Phos/CATCGGCGTACGACTAACCGAGAATCCACGTGCTTGAG
B3	R2_15	/5Phos/CATCGGCGTACGACTAACGCTTAATCCACGTGCTTGAG
B4	R2_16	/5Phos/CATCGGCGTACGACTAAGACGGAATCCACGTGCTTGAG
B5	R2_17	/5Phos/CATCGGCGTACGACTAAGGTACAATCCACGTGCTTGAG
B6	R2_18	/5Phos/CATCGGCGTACGACTACACAGAAATCCACGTGCTTGAG
B7	R2_19	/5Phos/CATCGGCGTACGACTACAGCAGAATCCACGTGCTTGAG
B8	R2_20	/5Phos/CATCGGCGTACGACTACCTCCAAATCCACGTGCTTGAG
B10	R2_22	/5Phos/CATCGGCGTACGACTACGTATCAATCCACGTGCTTGAG
B11	R2_23	/5Phos/CATCGGCGTACGACTACTATGCAATCCACGTGCTTGAG
B12	R2_24	/5Phos/CATCGGCGTACGACTAGAGTCAAATCCACGTGCTTGAG
C1	R2_25	/5Phos/CATCGGCGTACGACTAGATCGCAATCCACGTGCTTGAG
C2	R2_26	/5Phos/CATCGGCGTACGACTAGCAGGAAATCCACGTGCTTGAG
C3	R2_27	/5Phos/CATCGGCGTACGACTAGTCACTAATCCACGTGCTTGAG
C4	R2_28	/5Phos/CATCGGCGTACGACTATCCTGTAATCCACGTGCTTGAG
C5	R2_29	/5Phos/CATCGGCGTACGACTATTGAGGAATCCACGTGCTTGAG
C6	R2_30	/5Phos/CATCGGCGTACGACTCAACCACAATCCACGTGCTTGAG
C7	R2_31	/5Phos/CATCGGCGTACGACTGACTAGTAATCCACGTGCTTGAG
C8	R2_32	/5Phos/CATCGGCGTACGACTCAATGGAAATCCACGTGCTTGAG
C9	R2_33	/5Phos/CATCGGCGTACGACTCACTTCGAATCCACGTGCTTGAG
C10	R2_34	/5Phos/CATCGGCGTACGACTCAGCGTTAATCCACGTGCTTGAG
C11	R2_35	/5Phos/CATCGGCGTACGACTCATACCAAATCCACGTGCTTGAG
C12	R2_36	/5Phos/CATCGGCGTACGACTCCAGTTCAATCCACGTGCTTGAG
D1	R2_37	/5Phos/CATCGGCGTACGACTCCGAAGTAATCCACGTGCTTGAG
D2	R2_38	/5Phos/CATCGGCGTACGACTCCGTGAGAATCCACGTGCTTGAG
D3	R2_39	/5Phos/CATCGGCGTACGACTCCTCCTGAATCCACGTGCTTGAG
D4	R2_40	/5Phos/CATCGGCGTACGACTCGAACTTAATCCACGTGCTTGAG
D5	R2_41	/5Phos/CATCGGCGTACGACTCGACTGGAATCCACGTGCTTGAG
D6	R2_42	/5Phos/CATCGGCGTACGACTCGCATACAATCCACGTGCTTGAG
D7	R2_43	/5Phos/CATCGGCGTACGACTCTCAATGAATCCACGTGCTTGAG
D8	R2_44	/5Phos/CATCGGCGTACGACTCTGAGCCAATCCACGTGCTTGAG
D9	R2_45	/5Phos/CATCGGCGTACGACTCTGGCATAATCCACGTGCTTGAG
D10	R2_46	/5Phos/CATCGGCGTACGACTGAATCTGAATCCACGTGCTTGAG
D11	R2_47	/5Phos/CATCGGCGTACGACTCAAGACTAATCCACGTGCTTGAG
D12	R2_48	/5Phos/CATCGGCGTACGACTGAGCTGAAATCCACGTGCTTGAG
E1	R2_49	/5Phos/CATCGGCGTACGACTGATAGACAATCCACGTGCTTGAG
E2	R2_50	/5Phos/CATCGGCGTACGACTGCCACATAATCCACGTGCTTGAG
E3	R2_51	/5Phos/CATCGGCGTACGACTGCGAGTAAATCCACGTGCTTGAG
E4	R2_52	/5Phos/CATCGGCGTACGACTGCTAACGAATCCACGTGCTTGAG
E5	R2_53	/5Phos/CATCGGCGTACGACTGCTCGGTAATCCACGTGCTTGAG
E6	R2_54	/5Phos/CATCGGCGTACGACTGGAGAACAATCCACGTGCTTGAG
E7	R2_55	/5Phos/CATCGGCGTACGACTGGTGCGAAATCCACGTGCTTGAG
E8	R2_56	/5Phos/CATCGGCGTACGACTGTACGCAAATCCACGTGCTTGAG
E9	R2_57	/5Phos/CATCGGCGTACGACTGTCGTAGAATCCACGTGCTTGAG
E10	R2_58	/5Phos/CATCGGCGTACGACTGTCTGTCAATCCACGTGCTTGAG
E11	R2_59	/5Phos/CATCGGCGTACGACTGTGTTCTAATCCACGTGCTTGAG
E12	R2_60	/5Phos/CATCGGCGTACGACTTAGGATGAATCCACGTGCTTGAG
F1	R2_61	/5Phos/CATCGGCGTACGACTTATCAGCAATCCACGTGCTTGAG
F2	R2_62	/5Phos/CATCGGCGTACGACTTCCGTCTAATCCACGTGCTTGAG
F3	R2_63	/5Phos/CATCGGCGTACGACTTCTTCACAATCCACGTGCTTGAG
F4	R2_64	/5Phos/CATCGGCGTACGACTTGAAGAGAATCCACGTGCTTGAG
F5	R2_65	/5Phos/CATCGGCGTACGACTTGGAACAAATCCACGTGCTTGAG
F6	R2_66	/5Phos/CATCGGCGTACGACTTGGCTTCAATCCACGTGCTTGAG
F7	R2_67	/5Phos/CATCGGCGTACGACTTGGTGGTAATCCACGTGCTTGAG
F8	R2_68	/5Phos/CATCGGCGTACGACTTTCACGCAATCCACGTGCTTGAG
F9	R2_69	/5Phos/CATCGGCGTACGACTAACTCACCATCCACGTGCTTGAG
F10	R2_70	/5Phos/CATCGGCGTACGACTAAGAGATCATCCACGTGCTTGAG
F11	R2_71	/5Phos/CATCGGCGTACGACTAAGGACACATCCACGTGCTTGAG
F12	R2_72	/5Phos/CATCGGCGTACGACTAATCCGTCATCCACGTGCTTGAG
G1	R2_73	/5Phos/CATCGGCGTACGACTAATGTTGCATCCACGTGCTTGAG
G2	R2_74	/5Phos/CATCGGCGTACGACTACACGACCATCCACGTGCTTGAG
G3	R2_75	/5Phos/CATCGGCGTACGACTACAGATTCATCCACGTGCTTGAG
G4	R2_76	/5Phos/CATCGGCGTACGACTAGATGTACATCCACGTGCTTGAG
G5	R2_77	/5Phos/CATCGGCGTACGACTAGCACCTCATCCACGTGCTTGAG
G6	R2_78	/5Phos/CATCGGCGTACGACTAGCCATGCATCCACGTGCTTGAG
G7	R2_79	/5Phos/CATCGGCGTACGACTAGGCTAACATCCACGTGCTTGAG
G8	R2_80	/5Phos/CATCGGCGTACGACTATAGCGACATCCACGTGCTTGAG
G9	R2_81	/5Phos/CATCGGCGTACGACTATCATTCCATCCACGTGCTTGAG
G10	R2_82	/5Phos/CATCGGCGTACGACTATTGGCTCATCCACGTGCTTGAG
G11	R2_83	/5Phos/CATCGGCGTACGACTCAAGGAGCATCCACGTGCTTGAG
G12	R2_84	/5Phos/CATCGGCGTACGACTCACCTTACATCCACGTGCTTGAG
H1	R2_85	/5Phos/CATCGGCGTACGACTCCATCCTCATCCACGTGCTTGAG
H2	R2_86	/5Phos/CATCGGCGTACGACTCCGACAACATCCACGTGCTTGAG
H3	R2_87	/5Phos/CATCGGCGTACGACTCCTAATCCATCCACGTGCTTGAG
H4	R2_88	/5Phos/CATCGGCGTACGACTCCTCTATCATCCACGTGCTTGAG
H5	R2_89	/5Phos/CATCGGCGTACGACTCGACACACATCCACGTGCTTGAG
H6	R2_90	/5Phos/CATCGGCGTACGACTCGGATTGCATCCACGTGCTTGAG
H7	R2_91	/5Phos/CATCGGCGTACGACTCTAAGGTCATCCACGTGCTTGAG
H8	R2_92	/5Phos/CATCGGCGTACGACTGAACAGGCATCCACGTGCTTGAG
H9	R2_93	/5Phos/CATCGGCGTACGACTGACAGTGCATCCACGTGCTTGAG
H10	R2_94	/5Phos/CATCGGCGTACGACTGAGTTAGCATCCACGTGCTTGAG
H11	R2_95	/5Phos/CATCGGCGTACGACTGATGAATCATCCACGTGCTTGAG
H12	R2_96	/5Phos/CATCGGCGTACGACTGCCAAGACATCCACGTGCTTGAG

### Sheet: Split-seq Round3
Well	Name	Sequence
A1	R3_1	/5Biosg/CAGACGTGTGCTCTTCCGATCTNNNNNNNNNNAACGTGATGTGGCCGATGTTTCG
A2	R3_2	/5Biosg/CAGACGTGTGCTCTTCCGATCTNNNNNNNNNNAAACATCGGTGGCCGATGTTTCG
A3	R3_3	/5Biosg/CAGACGTGTGCTCTTCCGATCTNNNNNNNNNNATGCCTAAGTGGCCGATGTTTCG
A4	R3_4	/5Biosg/CAGACGTGTGCTCTTCCGATCTNNNNNNNNNNAGTGGTCAGTGGCCGATGTTTCG
A5	R3_5	/5Biosg/CAGACGTGTGCTCTTCCGATCTNNNNNNNNNNACCACTGTGTGGCCGATGTTTCG
A6	R3_6	/5Biosg/CAGACGTGTGCTCTTCCGATCTNNNNNNNNNNACATTGGCGTGGCCGATGTTTCG
A7	R3_7	/5Biosg/CAGACGTGTGCTCTTCCGATCTNNNNNNNNNNCAGATCTGGTGGCCGATGTTTCG
A8	R3_8	/5Biosg/CAGACGTGTGCTCTTCCGATCTNNNNNNNNNNCATCAAGTGTGGCCGATGTTTCG
A9	R3_9	/5Biosg/CAGACGTGTGCTCTTCCGATCTNNNNNNNNNNCGCTGATCGTGGCCGATGTTTCG
A10	R3_10	/5Biosg/CAGACGTGTGCTCTTCCGATCTNNNNNNNNNNACAAGCTAGTGGCCGATGTTTCG
A11	R3_11	/5Biosg/CAGACGTGTGCTCTTCCGATCTNNNNNNNNNNCTGTAGCCGTGGCCGATGTTTCG
A12	R3_12	/5Biosg/CAGACGTGTGCTCTTCCGATCTNNNNNNNNNNAGTACAAGGTGGCCGATGTTTCG
B1	R3_13	/5Biosg/CAGACGTGTGCTCTTCCGATCTNNNNNNNNNNAACAACCAGTGGCCGATGTTTCG
B2	R3_14	/5Biosg/CAGACGTGTGCTCTTCCGATCTNNNNNNNNNNAACCGAGAGTGGCCGATGTTTCG
B3	R3_15	/5Biosg/CAGACGTGTGCTCTTCCGATCTNNNNNNNNNNAACGCTTAGTGGCCGATGTTTCG
B4	R3_16	/5Biosg/CAGACGTGTGCTCTTCCGATCTNNNNNNNNNNAAGACGGAGTGGCCGATGTTTCG
B5	R3_17	/5Biosg/CAGACGTGTGCTCTTCCGATCTNNNNNNNNNNAAGGTACAGTGGCCGATGTTTCG
B6	R3_18	/5Biosg/CAGACGTGTGCTCTTCCGATCTNNNNNNNNNNACACAGAAGTGGCCGATGTTTCG
B7	R3_19	/5Biosg/CAGACGTGTGCTCTTCCGATCTNNNNNNNNNNACAGCAGAGTGGCCGATGTTTCG
B8	R3_20	/5Biosg/CAGACGTGTGCTCTTCCGATCTNNNNNNNNNNACCTCCAAGTGGCCGATGTTTCG
B10	R3_22	/5Biosg/CAGACGTGTGCTCTTCCGATCTNNNNNNNNNNACGTATCAGTGGCCGATGTTTCG
B11	R3_23	/5Biosg/CAGACGTGTGCTCTTCCGATCTNNNNNNNNNNACTATGCAGTGGCCGATGTTTCG
B12	R3_24	/5Biosg/CAGACGTGTGCTCTTCCGATCTNNNNNNNNNNAGAGTCAAGTGGCCGATGTTTCG
C1	R3_25	/5Biosg/CAGACGTGTGCTCTTCCGATCTNNNNNNNNNNAGATCGCAGTGGCCGATGTTTCG
C2	R3_26	/5Biosg/CAGACGTGTGCTCTTCCGATCTNNNNNNNNNNAGCAGGAAGTGGCCGATGTTTCG
C3	R3_27	/5Biosg/CAGACGTGTGCTCTTCCGATCTNNNNNNNNNNAGTCACTAGTGGCCGATGTTTCG
C4	R3_28	/5Biosg/CAGACGTGTGCTCTTCCGATCTNNNNNNNNNNATCCTGTAGTGGCCGATGTTTCG
C5	R3_29	/5Biosg/CAGACGTGTGCTCTTCCGATCTNNNNNNNNNNATTGAGGAGTGGCCGATGTTTCG
C6	R3_30	/5Biosg/CAGACGTGTGCTCTTCCGATCTNNNNNNNNNNCAACCACAGTGGCCGATGTTTCG
C7	R3_31	/5Biosg/CAGACGTGTGCTCTTCCGATCTNNNNNNNNNNGACTAGTAGTGGCCGATGTTTCG
C8	R3_32	/5Biosg/CAGACGTGTGCTCTTCCGATCTNNNNNNNNNNCAATGGAAGTGGCCGATGTTTCG
C9	R3_33	/5Biosg/CAGACGTGTGCTCTTCCGATCTNNNNNNNNNNCACTTCGAGTGGCCGATGTTTCG
C10	R3_34	/5Biosg/CAGACGTGTGCTCTTCCGATCTNNNNNNNNNNCAGCGTTAGTGGCCGATGTTTCG
C11	R3_35	/5Biosg/CAGACGTGTGCTCTTCCGATCTNNNNNNNNNNCATACCAAGTGGCCGATGTTTCG
C12	R3_36	/5Biosg/CAGACGTGTGCTCTTCCGATCTNNNNNNNNNNCCAGTTCAGTGGCCGATGTTTCG
D1	R3_37	/5Biosg/CAGACGTGTGCTCTTCCGATCTNNNNNNNNNNCCGAAGTAGTGGCCGATGTTTCG
D2	R3_38	/5Biosg/CAGACGTGTGCTCTTCCGATCTNNNNNNNNNNCCGTGAGAGTGGCCGATGTTTCG
D3	R3_39	/5Biosg/CAGACGTGTGCTCTTCCGATCTNNNNNNNNNNCCTCCTGAGTGGCCGATGTTTCG
D4	R3_40	/5Biosg/CAGACGTGTGCTCTTCCGATCTNNNNNNNNNNCGAACTTAGTGGCCGATGTTTCG
D5	R3_41	/5Biosg/CAGACGTGTGCTCTTCCGATCTNNNNNNNNNNCGACTGGAGTGGCCGATGTTTCG
D6	R3_42	/5Biosg/CAGACGTGTGCTCTTCCGATCTNNNNNNNNNNCGCATACAGTGGCCGATGTTTCG
D7	R3_43	/5Biosg/CAGACGTGTGCTCTTCCGATCTNNNNNNNNNNCTCAATGAGTGGCCGATGTTTCG
D8	R3_44	/5Biosg/CAGACGTGTGCTCTTCCGATCTNNNNNNNNNNCTGAGCCAGTGGCCGATGTTTCG
D9	R3_45	/5Biosg/CAGACGTGTGCTCTTCCGATCTNNNNNNNNNNCTGGCATAGTGGCCGATGTTTCG
D10	R3_46	/5Biosg/CAGACGTGTGCTCTTCCGATCTNNNNNNNNNNGAATCTGAGTGGCCGATGTTTCG
D11	R3_47	/5Biosg/CAGACGTGTGCTCTTCCGATCTNNNNNNNNNNCAAGACTAGTGGCCGATGTTTCG
D12	R3_48	/5Biosg/CAGACGTGTGCTCTTCCGATCTNNNNNNNNNNGAGCTGAAGTGGCCGATGTTTCG
E1	R3_49	/5Biosg/CAGACGTGTGCTCTTCCGATCTNNNNNNNNNNGATAGACAGTGGCCGATGTTTCG
E2	R3_50	/5Biosg/CAGACGTGTGCTCTTCCGATCTNNNNNNNNNNGCCACATAGTGGCCGATGTTTCG
E3	R3_51	/5Biosg/CAGACGTGTGCTCTTCCGATCTNNNNNNNNNNGCGAGTAAGTGGCCGATGTTTCG
E4	R3_52	/5Biosg/CAGACGTGTGCTCTTCCGATCTNNNNNNNNNNGCTAACGAGTGGCCGATGTTTCG
E5	R3_53	/5Biosg/CAGACGTGTGCTCTTCCGATCTNNNNNNNNNNGCTCGGTAGTGGCCGATGTTTCG
E6	R3_54	/5Biosg/CAGACGTGTGCTCTTCCGATCTNNNNNNNNNNGGAGAACAGTGGCCGATGTTTCG
E7	R3_55	/5Biosg/CAGACGTGTGCTCTTCCGATCTNNNNNNNNNNGGTGCGAAGTGGCCGATGTTTCG
E8	R3_56	/5Biosg/CAGACGTGTGCTCTTCCGATCTNNNNNNNNNNGTACGCAAGTGGCCGATGTTTCG
E9	R3_57	/5Biosg/CAGACGTGTGCTCTTCCGATCTNNNNNNNNNNGTCGTAGAGTGGCCGATGTTTCG
E10	R3_58	/5Biosg/CAGACGTGTGCTCTTCCGATCTNNNNNNNNNNGTCTGTCAGTGGCCGATGTTTCG
E11	R3_59	/5Biosg/CAGACGTGTGCTCTTCCGATCTNNNNNNNNNNGTGTTCTAGTGGCCGATGTTTCG
E12	R3_60	/5Biosg/CAGACGTGTGCTCTTCCGATCTNNNNNNNNNNTAGGATGAGTGGCCGATGTTTCG
F1	R3_61	/5Biosg/CAGACGTGTGCTCTTCCGATCTNNNNNNNNNNTATCAGCAGTGGCCGATGTTTCG
F2	R3_62	/5Biosg/CAGACGTGTGCTCTTCCGATCTNNNNNNNNNNTCCGTCTAGTGGCCGATGTTTCG
F3	R3_63	/5Biosg/CAGACGTGTGCTCTTCCGATCTNNNNNNNNNNTCTTCACAGTGGCCGATGTTTCG
F4	R3_64	/5Biosg/CAGACGTGTGCTCTTCCGATCTNNNNNNNNNNTGAAGAGAGTGGCCGATGTTTCG
F5	R3_65	/5Biosg/CAGACGTGTGCTCTTCCGATCTNNNNNNNNNNTGGAACAAGTGGCCGATGTTTCG
F6	R3_66	/5Biosg/CAGACGTGTGCTCTTCCGATCTNNNNNNNNNNTGGCTTCAGTGGCCGATGTTTCG
F7	R3_67	/5Biosg/CAGACGTGTGCTCTTCCGATCTNNNNNNNNNNTGGTGGTAGTGGCCGATGTTTCG
F8	R3_68	/5Biosg/CAGACGTGTGCTCTTCCGATCTNNNNNNNNNNTTCACGCAGTGGCCGATGTTTCG
F9	R3_69	/5Biosg/CAGACGTGTGCTCTTCCGATCTNNNNNNNNNNAACTCACCGTGGCCGATGTTTCG
F10	R3_70	/5Biosg/CAGACGTGTGCTCTTCCGATCTNNNNNNNNNNAAGAGATCGTGGCCGATGTTTCG
F11	R3_71	/5Biosg/CAGACGTGTGCTCTTCCGATCTNNNNNNNNNNAAGGACACGTGGCCGATGTTTCG
F12	R3_72	/5Biosg/CAGACGTGTGCTCTTCCGATCTNNNNNNNNNNAATCCGTCGTGGCCGATGTTTCG
G1	R3_73	/5Biosg/CAGACGTGTGCTCTTCCGATCTNNNNNNNNNNAATGTTGCGTGGCCGATGTTTCG
G2	R3_74	/5Biosg/CAGACGTGTGCTCTTCCGATCTNNNNNNNNNNACACGACCGTGGCCGATGTTTCG
G3	R3_75	/5Biosg/CAGACGTGTGCTCTTCCGATCTNNNNNNNNNNACAGATTCGTGGCCGATGTTTCG
G4	R3_76	/5Biosg/CAGACGTGTGCTCTTCCGATCTNNNNNNNNNNAGATGTACGTGGCCGATGTTTCG
G5	R3_77	/5Biosg/CAGACGTGTGCTCTTCCGATCTNNNNNNNNNNAGCACCTCGTGGCCGATGTTTCG
G6	R3_78	/5Biosg/CAGACGTGTGCTCTTCCGATCTNNNNNNNNNNAGCCATGCGTGGCCGATGTTTCG
G7	R3_79	/5Biosg/CAGACGTGTGCTCTTCCGATCTNNNNNNNNNNAGGCTAACGTGGCCGATGTTTCG
G8	R3_80	/5Biosg/CAGACGTGTGCTCTTCCGATCTNNNNNNNNNNATAGCGACGTGGCCGATGTTTCG
G9	R3_81	/5Biosg/CAGACGTGTGCTCTTCCGATCTNNNNNNNNNNATCATTCCGTGGCCGATGTTTCG
G10	R3_82	/5Biosg/CAGACGTGTGCTCTTCCGATCTNNNNNNNNNNATTGGCTCGTGGCCGATGTTTCG
G11	R3_83	/5Biosg/CAGACGTGTGCTCTTCCGATCTNNNNNNNNNNCAAGGAGCGTGGCCGATGTTTCG
G12	R3_84	/5Biosg/CAGACGTGTGCTCTTCCGATCTNNNNNNNNNNCACCTTACGTGGCCGATGTTTCG
H1	R3_85	/5Biosg/CAGACGTGTGCTCTTCCGATCTNNNNNNNNNNCCATCCTCGTGGCCGATGTTTCG
H2	R3_86	/5Biosg/CAGACGTGTGCTCTTCCGATCTNNNNNNNNNNCCGACAACGTGGCCGATGTTTCG
H3	R3_87	/5Biosg/CAGACGTGTGCTCTTCCGATCTNNNNNNNNNNCCTAATCCGTGGCCGATGTTTCG
H4	R3_88	/5Biosg/CAGACGTGTGCTCTTCCGATCTNNNNNNNNNNCCTCTATCGTGGCCGATGTTTCG
H5	R3_89	/5Biosg/CAGACGTGTGCTCTTCCGATCTNNNNNNNNNNCGACACACGTGGCCGATGTTTCG
H6	R3_90	/5Biosg/CAGACGTGTGCTCTTCCGATCTNNNNNNNNNNCGGATTGCGTGGCCGATGTTTCG
H7	R3_91	/5Biosg/CAGACGTGTGCTCTTCCGATCTNNNNNNNNNNCTAAGGTCGTGGCCGATGTTTCG
H8	R3_92	/5Biosg/CAGACGTGTGCTCTTCCGATCTNNNNNNNNNNGAACAGGCGTGGCCGATGTTTCG
H9	R3_93	/5Biosg/CAGACGTGTGCTCTTCCGATCTNNNNNNNNNNGACAGTGCGTGGCCGATGTTTCG
H10	R3_94	/5Biosg/CAGACGTGTGCTCTTCCGATCTNNNNNNNNNNGAGTTAGCGTGGCCGATGTTTCG
H11	R3_95	/5Biosg/CAGACGTGTGCTCTTCCGATCTNNNNNNNNNNGATGAATCGTGGCCGATGTTTCG
H12	R3_96	/5Biosg/CAGACGTGTGCTCTTCCGATCTNNNNNNNNNNGCCAAGACGTGGCCGATGTTTCG
