## Supplementary Table 7 for "Mapping the regulatory wiring of endothelial cell differentiation reveals a critical role for Hippo mechanosignaling"

### Sheet: Antibodies
Antibody	Source	Identifier
Mouse anti-CD144-FITC (flow cytometry)	BD Biosciences	560411, concentration 1:50
Goat anti-HAND1 (immunostaining primary)	R&D Systems	AF3168, concentration 1:100
Rabbit anti-ETV2 (immunostaining primary)	Abcam	ab181847, concentration 1:500
Mouse anti-YAP1 (immunostaining primary)	Novus	NB110-58358, concentration 1:200
Donkey anti-goat Alexa 488 (immunostaining secondary)	Thermo Fisher	A32814, concentration 1:500
Donkey anti-rabbit Alexa 555 (immunostaining secondary)	Thermo Fisher	A-31572, concentration 1:500
Donkey anti-mouse Alexa 647 (immunostaining secondary)	Thermo Fisher	A31571, concentration 1:500

### Sheet: qPCR Primers
Human gene	Forward	Reverse
ETV2	CCGACGGCGATACCTACTG	CGGTGGTTAGTTTTGGGGCAT
HAND1	GTGCGTCCTTTAATCCTCTTC	GTGAGAGCAAGCGGAAAAG
TAL1/SCL	CAAAGTTGTGCGGCGTATCTT	TCATTCTTGCTGAGCTTCTTGTC
ANKRD1	GCCTACGTTTCTGAAGGCTG	GTGGATTCAAGCATATCACGGAA
